# A prophage-encoded sRNA limits lytic phage infection of adherent-invasive *E. coli*

**DOI:** 10.1101/2025.05.06.652453

**Authors:** Robert S. Brzozowski, Amelia K. Schmidt, Nicole L. Pershing, Annika Dankwardt, Dominick R. Faith, Alex C. Joyce, Andrew Maciver, William S. Henriques, Shelby E. Andersen, Blake Wiedenheft, Sherwood R. Casjens, Breck A. Duerkop, June L. Round, Patrick R. Secor

## Abstract

Prophages are prevalent features of bacterial genomes that can reduce susceptibility to lytic phage infection, yet the mechanisms involved are often elusive. Here, we identify a small RNA (*svsR*) encoded by the lambdoid prophage NC-SV in adherent-invasive *Escherichia coli* (AIEC) strain NC101 that confers resistance to lytic coliphages. Comparative genomic analyses revealed that NC-SV–like prophages and *svsR* homologs are conserved across diverse Enterobacteriaceae. Transcriptional analyses reveal that *svsR* represses maltodextrin transport genes, including *lamB*, which encodes the outer membrane maltoporin LamB—a known receptor for multiple phages. Nutrient supplementation experiments show that maltodextrin enhances phage adsorption, while glucose suppresses it, consistent with established effects of these sugars on *lamB* expression. *In vivo,* we compared wild-type NC101 and a prophage-deletion strain (NC101^ΔNC-SV^) in mice to assess the impact of NC-SV on lytic phage susceptibility. Although intestinal *E. coli* densities remained stable across groups, animals colonized with NC101 exhibited markedly reduced phage burdens in both the intestinal lumen and mucosa compared to mice colonized with NC101^ΔNC-SV^. This reduced phage pressure was associated with increased dissemination of NC101 to extraintestinal tissues, including the spleen and liver. Together, these findings highlight a nutrient-responsive, prophage-encoded mechanism that protects AIEC from phage predation and may promote bacterial persistence and dissemination in the inflamed gut.
