## Supplemental Dataset 2 for "A prophage-encoded sRNA limits lytic phage infection of adherent-invasive *E. coli*"

### Sheet: annotated_dge_dPhicd_sRNA_RSB3_
locus tag	gene	product	logFC	PValue
GQ584_RS12260	psuG	pseudouridine-5'-phosphate glycosidase	-3.86352	7.47e-12
GQ584_RS12265	psuK	pseudouridine kinase	-3.8376	1.23e-12
GQ584_RS22350	malK	maltose/maltodextrin ABC transporter ATP-binding protein MalK	-3.06291	9.1e-08
GQ584_RS12620	glpQ	glycerophosphodiester phosphodiesterase	-2.85483	7.53e-08
GQ584_RS22345	malE	maltose/maltodextrin ABC transporter substrate-binding protein MalE	-2.83545	1.18e-08
GQ584_RS12255	psuT	NupC/NupG family nucleoside CNT transporter	-2.7865	1.61e-09
GQ584_RS12625	glpT	glycerol-3-phosphate transporter	-2.51824	2.48e-05
GQ584_RS23855	treB	PTS trehalose transporter subunit IIBC	-2.42106	8.64e-13
GQ584_RS23850	treC	alpha%2Calpha-phosphotrehalase	-2.10217	1.51e-10
GQ584_RS20555	tnaC	tryptophanase leader peptide	-1.81324	0.000744796
GQ584_RS22355	lamB	maltoporin LamB	-1.80513	2.27e-07
GQ584_RS22340	malF	maltose ABC transporter permease MalF	-1.78052	1.76e-05
GQ584_RS23585	bsmA	biofilm peroxide resistance protein BsmA	-1.71876	0.000509047
GQ584_RS10220	manX	PTS mannose transporter subunit IIAB	-1.67395	6.58e-06
GQ584_RS07360	dhaL	dihydroxyacetone kinase subunit DhaL	-1.67354	7.99e-08
GQ584_RS07365	dhaK	dihydroxyacetone kinase subunit DhaK	-1.56806	1.8e-05
GQ584_RS23580	yjfN	DUF1471 family protease activator YjfN	-1.55548	0.000576812
GQ584_RS22570	nrfB	cytochrome c nitrite reductase pentaheme subunit	-1.50155	0.00101933
GQ584_RS12170	preT	NAD-dependent dihydropyrimidine dehydrogenase subunit PreT	-1.49323	0.00111181
GQ584_RS09505	ydhY	ferredoxin-like protein	-1.43743	0.00208923
GQ584_RS12280	fruB	fused PTS fructose transporter subunit IIA/HPr protein	-1.40261	0.00192919
GQ584_RS18985	malP	maltodextrin phosphorylase	-1.3813	0.00254659
GQ584_RS18990	malT	HTH-type transcriptional regulator MalT	-1.37603	5.96e-05
GQ584_RS10225	manY	PTS mannose transporter subunit IIC	-1.37593	3.33e-05
GQ584_RS07355	dhaM	dihydroxyacetone kinase phosphoryl donor subunit DhaM	-1.35093	7.4e-08
GQ584_RS13405	cysK	cysteine synthase A	-1.34762	0.00110214
GQ584_RS07390	ychH	stress-induced protein YchH	-1.34617	0.00208214
GQ584_RS12175	preA	NAD-dependent dihydropyrimidine dehydrogenase subunit PreA	-1.33512	0.001686
GQ584_RS22835	melR	transcriptional regulator MelR	-1.30717	1.78e-06
GQ584_RS21725	glpK	glycerol kinase GlpK	-1.28241	0.000172425
GQ584_RS05660	mgsA	methylglyoxal synthase	-1.24263	0.000459061
GQ584_RS05475	ycbJ	YcbJ family phosphotransferase	-1.23089	0.00228217
GQ584_RS19865	ysaA	4Fe-4S binding protein	-1.20418	0.000719348
GQ584_RS15710	gcvH	glycine cleavage system protein GcvH	-1.18724	4.75e-05
GQ584_RS19420	uspA	universal stress protein UspA	-1.18403	0.00127299
GQ584_RS07660	ompW	outer membrane protein OmpW	-1.18317	0.000362034
GQ584_RS12190	mglB	galactose/glucose ABC transporter substrate-binding protein MglB	-1.1795	0.000124602
GQ584_RS10230	manZ	PTS mannose transporter subunit IID	-1.17582	0.000152943
GQ584_RS03070	ybaE	SgrR family transcriptional regulator	-1.15379	0.000239818
GQ584_RS00410	yjjI	YjjI family glycine radical enzyme	-1.14855	0.00146344
GQ584_RS15095	fucU	L-fucose mutarotase	-1.13143	3.76e-05
GQ584_RS20880	ilvC	ketol-acid reductoisomerase	-1.12229	2.67e-05
GQ584_RS18755	nirB	NADPH-nitrite reductase large subunit	-1.10012	0.000301515
GQ584_RS05525	ompF	porin OmpF	-1.09203	2.82e-05
GQ584_RS04575	ybhQ	YbhQ family protein	-1.08352	0.000192102
GQ584_RS05260	cspD	cold shock-like protein CspD	-1.07576	0.000391442
GQ584_RS10785	yedF	sulfurtransferase-like selenium metabolism protein YedF	-1.06768	0.000549939
GQ584_RS17715	ubiT	SCP2 domain-containing protein	-1.06308	0.000241007
GQ584_RS06930	ompC	porin OmpC	-1.06299	0.00169611
GQ584_RS23330	aspA	aspartate ammonia-lyase	-1.05776	0.00115345
GQ584_RS05840	wrbA	NAD(P)H:quinone oxidoreductase	-1.05528	0.00366754
GQ584_RS19345	NA	GntR family transcriptional regulator	-1.04602	0.00239563
GQ584_RS12180	mglC	galactose/methyl galactoside ABC transporter permease MglC	-1.03646	0.000316384
GQ584_RS12195	galS	HTH-type transcriptional regulator GalS	-1.03006	7.11e-05
GQ584_RS07570	adhE	bifunctional acetaldehyde-CoA/alcohol dehydrogenase	-1.02865	0.000642429
GQ584_RS09090	mlc	sugar metabolism global transcriptional regulator Mlc	-1.02354	2.91e-06
GQ584_RS01395	yaeH	DUF3461 family protein	-1.02151	0.00335542
GQ584_RS09895	ydjY	lipoprotein YdjY	-1.009	0.00151993
GQ584_RS17390	ygjR	Gfo/Idh/MocA family protein	-1.0083	0.00294938
GQ584_RS18815	yhfZ	GntR family transcriptional regulator YhfZ	-1.00392	1.34e-05
GQ584_RS02740	yaiZ	DUF2754 domain-containing protein	-1.00106	0.000795552
GQ584_RS19810	yiaA	inner membrane protein YiaA	1.01014	0.0015657
GQ584_RS07160	ymgC	protein YmgC	1.01994	0.000869726
GQ584_RS11725	gmd	GDP-mannose 4-2C6-dehydratase	1.02739	0.000229592
GQ584_RS06305	csgE	curli production assembly/transport protein CsgE	1.03261	0.000285659
GQ584_RS05970	NA	DUF3987 domain-containing protein	1.03921	0.00042027
GQ584_RS15475	NA	hypothetical protein	1.05073	0.000275157
GQ584_RS24370	NA	HNH endonuclease signature motif containing protein	1.06396	0.000181024
GQ584_RS03495	NA	hypothetical protein	1.07494	0.00230851
GQ584_RS11730	wcaF	colanic acid biosynthesis acetyltransferase WcaF	1.0955	0.00233944
GQ584_RS08470	NA	hypothetical protein	1.10038	0.00038259
GQ584_RS08560	bdm	biofilm-dependent modulation protein	1.10748	1.04e-05
GQ584_RS08815	NA	membrane protein	1.13026	0.0002029
GQ584_RS06310	csgD	biofilm master transcriptional regulator CsgD	1.13141	5.88e-06
GQ584_RS08660	NA	fimbria/pilus periplasmic chaperone	1.15364	2.65e-05
GQ584_RS11735	wcaE	colanic acid biosynthesis glycosyltransferase WcaE	1.19123	0.00071493
GQ584_RS08825	NA	phage/plasmid replication protein2C II/X family	1.27336	0.00108078
GQ584_RS16050	NA	hypothetical protein	1.3661	0.000290421
GQ584_RS09100	ynfM	MFS transporter	1.48485	1.52e-06
GQ584_RS08820	NA	DNA-binding protein	1.53404	1.82e-05
GQ584_RS08810	NA	hypothetical protein	1.58315	7.64e-07
GQ584_RS08750	NA	hypothetical protein	2.10792	8.09e-06
GQ584_RS06850	sRNA		12.8902	1.2e-09
